# Pi16^+^ fibroblast-derived Csf1 shapes skin topography

**DOI:** 10.64898/2026.04.02.716114

**Authors:** Anthony Altieri, Erika E. McCartney, Shaheed W. Hakim, Jean X. Jiang, Matthew B. Buechler

## Abstract

*Peptidase inhibitor 16* (*Pi16*)-expressing fibroblasts are found across tissues and species, but their functional role is unclear. As fibroblasts and macrophages have been proposed to exist in a reciprocal circuit, we hypothesized *Pi16*^+^ fibroblasts may regulate macrophage homeostasis. Flow cytometry revealed ∼80% of skin fibroblasts express *Pi16*, leading us to investigate the role of these cells in maintaining a macrophage niche in this tissue. We generated an *in vivo* system where fibroblast-derived *Colony Stimulating Factor 1* (*Csf1)* was constitutively eliminated in *Pi16*^*+*^ fibroblasts by crossing animals with a *Csf1fl/fl* allele to mice in which the gene *Pi16* drives an IresCre cassette. Deletion of *Csf1* in *Pi16*^+^ fibroblasts resulted in significant diminishment of CD64^+^ and CD11c^+^ macrophages alongside expansion of PDPN^+^YFP^+^ fibroblasts. Alterations in cell population dynamics coincided with thickening of both the dermis and fascial compartments of the skin. Deletion of *Csf1* in *Pi16*^+^ fibroblasts delayed early wound healing in a unsplinted mouse model. Loss of *PI16*^+^ fibroblasts was observed in individuals with limited (lSSc) and diffuse (dSSc) systemic Scleroderma compared to healthy controls. These findings suggest that loss of *Csf1* in *Pi16*^+^ fibroblasts elicit changes in the population dynamics of skin macrophages and modifications to tissue architecture.
