## Supplemental Table 1 for "Pi16^+^ fibroblast-derived Csf1 shapes skin topography"

### Sheet: 0
p_val	avg_log2FC	pct.1	pct.2	p_val_adj	cluster	gene
0	3.33145	0.356	0.05	0	0	SLPI
0	3.30656	0.189	0.022	0	0	LGR5
0	2.21609	0.208	0.048	0	0	HPGD
0	2.19529	0.314	0.076	0	0	DPP4
0	2.1858	0.707	0.234	0	0	PI16
0	2.12549	0.861	0.339	0	0	WISP2
0	2.1142	0.195	0.046	0	0	CADM3
0	2.07876	0.281	0.071	0	0	QPCT
0	2.07592	0.258	0.063	0	0	TSPAN8
0	2.03105	0.21	0.05	0	0	ANGPTL5
0	1.7901	0.255	0.073	0	0	ACKR4
6.58982e-251	1.75084	0.218	0.072	2.79626e-246	0	CPZ
0	1.64818	0.306	0.102	0	0	IGSF10
0	1.63583	0.409	0.146	0	0	ANGPTL1
0	1.63562	0.963	0.667	0	0	FBLN1
0	1.58848	0.572	0.234	0	0	CD55
0	1.58302	0.559	0.22	0	0	CTHRC1
0	1.57754	0.786	0.36	0	0	SFRP2
0	1.57527	0.633	0.271	0	0	CLEC3B
0	1.55582	0.467	0.226	0	0	ELN
4.49929e-167	1.53451	0.152	0.05	1.90919e-162	0	FAM180B
1.37756e-286	1.5339	0.271	0.096	5.84542e-282	0	SEMA3C
6.46951e-268	1.53114	0.219	0.067	2.74521e-263	0	C1QTNF3
0	1.48485	0.341	0.109	0	0	PCOLCE2
4.48994e-216	1.47088	0.207	0.071	1.90522e-211	0	GALNT16
0	1.46738	0.946	0.722	0	0	MMP2
0	1.44411	0.769	0.376	0	0	SCARA5
0	1.39138	0.699	0.362	0	0	THBS2
0	1.34361	0.357	0.142	0	0	CP
0	1.30575	0.472	0.212	0	0	PDGFRL
1.2618e-260	1.29416	0.331	0.141	5.35421e-256	0	AOX1
1.03758e-118	1.28682	0.156	0.064	4.40277e-114	0	MASP1
9.82735e-171	1.27295	0.201	0.078	4.17004e-166	0	GLDN
2.79228e-297	1.26426	0.375	0.162	1.18485e-292	0	SMOC2
3.12732e-272	1.26165	0.394	0.186	1.32702e-267	0	AHNAK2
8.05267e-241	1.25362	0.326	0.144	3.41699e-236	0	OSR2
4.715e-207	1.24262	0.276	0.119	2.00072e-202	0	VASN
0	1.2294	0.583	0.302	0	0	LOX
1.83068e-129	1.21992	0.198	0.089	7.7681e-125	0	GALNT15
0	1.21218	0.472	0.217	0	0	XG
3.32005e-140	1.20425	0.18	0.073	1.4088e-135	0	ABCC9
0	1.19659	0.922	0.705	0	0	CTSK
1.10097e-299	1.17567	0.483	0.249	4.67173e-295	0	CRYAB
1.99337e-226	1.17189	0.296	0.125	8.45848e-222	0	ACKR3
0	1.1631	1	0.991	0	0	DCN
1.4456e-104	1.16141	0.154	0.067	6.13413e-100	0	EMILIN2
4.49216e-249	1.16033	0.381	0.182	1.90616e-244	0	LTBP1
3.0305e-173	1.1408	0.258	0.116	1.28593e-168	0	RECK
0	1.13634	0.519	0.248	0	0	CHRDL1
5.30317e-134	1.12108	0.214	0.098	2.2503e-129	0	DBN1
3.21243e-137	1.11003	0.222	0.102	1.36313e-132	0	LRRN4CL
5.99847e-103	1.10363	0.15	0.064	2.54533e-98	0	ISM1
1.80448e-196	1.09712	0.306	0.142	7.65693e-192	0	SLC29A1
1.89736e-220	1.09523	0.358	0.174	8.05107e-216	0	FGL2
4.1053e-183	1.07274	0.308	0.148	1.742e-178	0	AKR1C3
0	1.06951	0.679	0.418	0	0	FBLN2
4.16808e-212	1.05651	0.374	0.189	1.76864e-207	0	ITIH5
0	1.04206	0.693	0.424	0	0	FBN1
0	1.03754	0.649	0.38	0	0	PAM
5.40198e-105	1.02912	0.181	0.085	2.29222e-100	0	ADAM33
3.35815e-109	1.02895	0.173	0.077	1.42497e-104	0	PERP
8.91739e-145	1.02415	0.248	0.118	3.78391e-140	0	C1orf21
2.94963e-104	1.0186	0.162	0.072	1.25161e-99	0	FEZ1
1.60246e-144	1.00662	0.276	0.139	6.79971e-140	0	MRC2

### Sheet: 1
p_val	avg_log2FC	pct.1	pct.2	p_val_adj	cluster	gene
0	3.61552	0.272	0.038	0	1	MYOC
0	3.22864	0.167	0.026	0	1	APOC1
0	2.5588	0.291	0.071	0	1	C7
0	2.36937	0.184	0.04	0	1	IGF2
0	2.36258	0.506	0.166	0	1	PLA2G2A
0	2.27658	0.223	0.05	0	1	INS-IGF2
0	2.21369	0.448	0.117	0	1	AC132217.1
0	2.11336	0.234	0.07	0	1	MIR675
0	2.11081	0.223	0.063	0	1	CYGB
0	1.99652	0.432	0.142	0	1	ITM2A
0	1.8625	0.413	0.155	0	1	IGFBP3
0	1.74236	0.968	0.716	0	1	APOD
6.98045e-189	1.65497	0.197	0.073	2.96201e-184	1	GGT5
0	1.64717	0.843	0.438	0	1	C3
1.0912e-159	1.63889	0.188	0.075	4.63029e-155	1	GDF10
0	1.59037	0.644	0.346	0	1	PPP1R2
1.12227e-129	1.58941	0.165	0.069	4.76213e-125	1	TSHZ2
1.30031e-206	1.5813	0.277	0.126	5.51759e-202	1	HSPB6
3.64004e-147	1.57154	0.201	0.088	1.54458e-142	1	PDK4
1.07849e-122	1.5669	0.209	0.104	4.57634e-118	1	NR2F2
0	1.50555	0.469	0.181	0	1	APOE
0	1.47581	0.467	0.24	0	1	GPX3
3.09215e-108	1.46466	0.168	0.077	1.31209e-103	1	ZFHX4
4.71868e-192	1.43481	0.206	0.077	2.00228e-187	1	AC011481.3
0	1.37335	0.703	0.389	0	1	EFEMP1
3.61944e-139	1.31094	0.26	0.137	1.53584e-134	1	AKR1C1
1.49285e-166	1.2979	0.271	0.132	6.33461e-162	1	RARRES2
8.58904e-189	1.27932	0.357	0.198	3.64459e-184	1	MGST1
0	1.27736	0.708	0.376	0	1	ADH1B
7.98625e-86	1.25286	0.185	0.099	3.3888e-81	1	RNU6ATAC18P
4.06114e-72	1.2259	0.152	0.079	1.72326e-67	1	CCDC146
5.95633e-283	1.22351	0.518	0.315	2.52745e-278	1	NFIB
8.81305e-62	1.20369	0.151	0.083	3.73964e-57	1	FOXP1
0	1.1959	0.51	0.264	0	1	GPC3
2.68263e-64	1.18226	0.165	0.093	1.13832e-59	1	VIT
1.33188e-213	1.17075	0.464	0.291	5.65155e-209	1	NTRK2
0	1.15648	0.877	0.636	0	1	CXCL12
1.14172e-104	1.15051	0.219	0.115	4.84467e-100	1	A2M
6.07862e-163	1.11683	0.37	0.218	2.57934e-158	1	SRPX
6.91148e-271	1.11396	0.74	0.603	2.93275e-266	1	IGFBP7
0	1.10489	0.934	0.744	0	1	MGP
1.39551e-89	1.1028	0.238	0.14	5.92158e-85	1	ABCA8
2.95178e-119	1.10127	0.31	0.187	1.25253e-114	1	NRP1
2.1048e-166	1.08776	0.394	0.24	8.93131e-162	1	EPHX1
1.47679e-87	1.04506	0.243	0.144	6.26645e-83	1	FGF7
4.43901e-76	1.0233	0.208	0.12	1.8836e-71	1	SGCE
8.7241e-154	1.01813	0.394	0.243	3.7019e-149	1	PPL
0	1.01468	0.83	0.606	0	1	CFH
2.96672e-55	1.00212	0.175	0.106	1.25887e-50	1	MSX1

### Sheet: 2
p_val	avg_log2FC	pct.1	pct.2	p_val_adj	cluster	gene
0	2.49565	0.328	0.085	0	2	F2RL2
0	2.32802	0.286	0.058	0	2	TNN
0	2.26911	0.335	0.087	0	2	EDNRA
0	2.06973	0.722	0.287	0	2	POSTN
9.69389e-187	1.95337	0.246	0.098	4.11341e-182	2	MDK
7.13608e-165	1.9475	0.198	0.073	3.02805e-160	2	MME
1.83459e-204	1.84451	0.318	0.148	7.78472e-200	2	PMEPA1
5.68462e-129	1.83936	0.156	0.056	2.41216e-124	2	COL6A6
0	1.76124	0.419	0.181	0	2	F2R
1.5074e-134	1.71079	0.201	0.084	6.39637e-130	2	LRRC17
6.28974e-126	1.66699	0.185	0.075	2.66892e-121	2	JAM2
2.35319e-117	1.59549	0.205	0.092	9.98529e-113	2	CGNL1
9.91637e-134	1.57682	0.307	0.166	4.20781e-129	2	MAFB
3.67912e-148	1.49418	0.209	0.083	1.56116e-143	2	TRPS1
2.50361e-59	1.47493	0.177	0.099	1.06236e-54	2	SOX4
8.01885e-111	1.42871	0.237	0.119	3.40264e-106	2	LRRC15
3.42457e-175	1.39819	0.342	0.171	1.45315e-170	2	SPON1
8.18737e-107	1.39622	0.216	0.104	3.47414e-102	2	LAMC3
2.49833e-268	1.39251	0.346	0.138	1.06011e-263	2	ASPN
4.22121e-123	1.37723	0.3	0.166	1.79119e-118	2	WWTR1
5.96693e-77	1.37666	0.195	0.102	2.53195e-72	2	DIO2
1.16416e-60	1.31622	0.152	0.078	4.93988e-56	2	SEMA5A
2.69015e-149	1.24373	0.319	0.162	1.14151e-144	2	DKK3
7.75158e-59	1.23788	0.158	0.084	3.28923e-54	2	SLC40A1
1.9586e-56	1.22856	0.176	0.099	8.31093e-52	2	SESN3
3.21856e-55	1.20017	0.177	0.101	1.36573e-50	2	TNS3
3.72138e-50	1.09849	0.183	0.108	1.57909e-45	2	CHCHD10
5.68678e-33	1.08196	0.179	0.12	2.41307e-28	2	AMOTL1
3.80727e-79	1.06262	0.204	0.107	1.61554e-74	2	PTN
2.52433e-158	1.05394	0.705	0.601	1.07115e-153	2	HTRA1
5.38603e-90	1.03384	0.303	0.179	2.28546e-85	2	IGF1

### Sheet: 3
p_val	avg_log2FC	pct.1	pct.2	p_val_adj	cluster	gene
0	4.27593	0.482	0.054	0	3	SFRP4
0	4.11155	0.197	0.013	0	3	hsa-mir-4773-1
0	3.70486	0.394	0.041	0	3	TNFAIP6
0	3.53355	0.392	0.076	0	3	PRG4
0	2.82214	0.179	0.026	0	3	TRAC
8.18953e-283	2.51175	0.244	0.058	3.47506e-278	3	FNDC1
0	2.50572	0.332	0.076	0	3	C1QTNF3
6.41352e-256	2.34494	0.193	0.039	2.72145e-251	3	LINC01133
2.55561e-222	2.3287	0.179	0.039	1.08442e-217	3	C17orf58
0	2.31834	0.445	0.131	0	3	PCOLCE2
2.34826e-225	2.16305	0.201	0.048	9.96439e-221	3	CREB5
0	2.06609	0.387	0.108	0	3	SEMA3C
5.94716e-151	1.93837	0.156	0.041	2.52356e-146	3	SULF1
0	1.92562	0.431	0.134	0	3	ACKR3
6.81094e-226	1.87057	0.23	0.061	2.89009e-221	3	PAMR1
8.62581e-181	1.87001	0.235	0.075	3.66019e-176	3	NOV
2.72262e-284	1.84385	0.32	0.094	1.15529e-279	3	HSD3B7
0	1.80883	0.46	0.172	0	3	RNU1-123P
0	1.66195	0.516	0.207	0	3	PTGIS
0	1.64662	0.78	0.454	0	3	FBN1
1.72626e-107	1.61423	0.164	0.056	7.32505e-103	3	MEST
1.12574e-166	1.61056	0.298	0.116	4.77686e-162	3	IFI27
6.81283e-139	1.60513	0.167	0.049	2.89089e-134	3	CDH13
0	1.55833	0.866	0.51	0	3	MFAP5
2.38447e-139	1.53987	0.218	0.076	1.0118e-134	3	GFPT2
0	1.538	0.62	0.278	0	3	CD55
5.65934e-256	1.52326	0.443	0.178	2.40143e-251	3	BASP1
3.63027e-127	1.51522	0.165	0.05	1.54043e-122	3	HEG1
0	1.49252	0.659	0.318	0	3	IGFBP6
1.35732e-113	1.47066	0.167	0.055	5.75952e-109	3	ZNF385A
1.40204e-182	1.47022	0.396	0.179	5.94927e-178	3	CILP
5.26434e-88	1.45632	0.209	0.091	2.23382e-83	3	CDKN1A
1.31712e-192	1.44752	0.309	0.112	5.58895e-188	3	DPP4
5.94927e-111	1.43963	0.182	0.065	2.52445e-106	3	PPP1R14B
5.76779e-150	1.4173	0.276	0.107	2.44745e-145	3	UAP1
8.89926e-139	1.39305	0.223	0.079	3.77622e-134	3	DBNDD2
2.56308e-109	1.39253	0.186	0.067	1.08759e-104	3	C12orf75
0	1.38117	0.956	0.766	0	3	FSTL1
9.11835e-199	1.37033	0.385	0.158	3.86919e-194	3	MEDAG
3.47393e-149	1.36618	0.295	0.119	1.47409e-144	3	ABLIM1
1.99822e-115	1.34423	0.2	0.073	8.47906e-111	3	GLIPR2
7.93857e-96	1.32536	0.211	0.088	3.36857e-91	3	TRIO
4.68235e-105	1.30757	0.196	0.075	1.98686e-100	3	EMILIN2
1.12649e-104	1.30466	0.19	0.071	4.78001e-100	3	RAB32
2.44465e-95	1.30162	0.169	0.062	1.03734e-90	3	TMSB4XP6
3.18633e-148	1.28098	0.329	0.141	1.35205e-143	3	S100A16
0	1.27201	0.81	0.504	0	3	SH3BGRL3
6.63992e-102	1.25803	0.281	0.133	2.81752e-97	3	HTRA3
8.83776e-184	1.24829	0.492	0.252	3.75013e-179	3	EMP3
8.99605e-145	1.24183	0.296	0.12	3.81729e-140	3	LRRC32
0	1.22481	0.97	0.856	0	3	TMSB4X
3.70628e-125	1.21652	0.277	0.117	1.57268e-120	3	YWHAH
1.14347e-214	1.21033	0.622	0.347	4.85208e-210	3	TMSB4XP8
7.73387e-82	1.20207	0.15	0.056	3.28171e-77	3	RAB23
1.31338e-60	1.19259	0.197	0.098	5.57308e-56	3	MIR675
5.94045e-261	1.19006	0.635	0.324	2.52071e-256	3	CLEC3B
8.63947e-85	1.18868	0.171	0.068	3.66599e-80	3	PDPN
2.33628e-39	1.17977	0.202	0.119	9.91355e-35	3	COMP
4.47998e-269	1.17456	0.783	0.519	1.90099e-264	3	AL928654.4
4.59332e-90	1.17385	0.19	0.077	1.94908e-85	3	ITGA5
5.05224e-78	1.17373	0.17	0.07	2.14382e-73	3	ADAMTSL4
7.20719e-73	1.17095	0.151	0.06	3.05823e-68	3	SCRN1
2.65936e-87	1.16776	0.219	0.097	1.12845e-82	3	PROCR
4.30692e-118	1.16433	0.263	0.109	1.82756e-113	3	DBN1
3.36969e-104	1.15914	0.241	0.103	1.42986e-99	3	UGDH
9.15202e-93	1.15576	0.232	0.102	3.88348e-88	3	TMSB4XP4
1.22888e-94	1.13403	0.188	0.073	5.21449e-90	3	C1QTNF5
9.90898e-110	1.13351	0.268	0.118	4.20468e-105	3	FAP
1.93342e-117	1.12302	0.305	0.14	8.20409e-113	3	ADAMTS2
8.02327e-161	1.12246	0.448	0.222	3.40451e-156	3	PRSS23
5.28146e-128	1.12054	0.295	0.127	2.24108e-123	3	METRNL
4.50843e-87	1.08965	0.185	0.075	1.91306e-82	3	ITGA11
6.80685e-76	1.06784	0.219	0.103	2.88835e-71	3	GALNT15
1.08517e-186	1.04666	0.533	0.273	4.60472e-182	3	CTHRC1
2.34863e-92	1.0466	0.242	0.108	9.96592e-88	3	DLGAP4
1.11448e-103	1.03247	0.295	0.14	4.72906e-99	3	VASN
2.58127e-71	1.03246	0.182	0.08	1.09531e-66	3	PXN
3.28598e-61	1.02381	0.167	0.076	1.39434e-56	3	CYTOR
2.23965e-58	1.00623	0.217	0.113	9.50353e-54	3	FBXL18

### Sheet: 4
p_val	avg_log2FC	pct.1	pct.2	p_val_adj	cluster	gene
0	6.99908	0.234	0.002	0	4	MYL4
0	6.43631	0.402	0.007	0	4	WFDC1
0	5.81286	0.432	0.011	0	4	DPEP1
0	5.45161	0.753	0.04	0	4	COL11A1
0	4.982	0.236	0.007	0	4	UGT3A2
0	4.13255	0.722	0.09	0	4	TNMD
0	3.85646	0.19	0.012	0	4	PPP1R14A
0	3.83404	0.296	0.017	0	4	HAPLN1
0	3.7169	0.324	0.044	0	4	EDNRB
2.88832e-307	3.67135	0.21	0.027	1.2256e-302	4	FRZB
1.31891e-297	3.60164	0.392	0.104	5.59653e-293	4	ACTA2
0	3.56672	0.394	0.047	0	4	MEF2C
0	3.16933	0.331	0.043	0	4	CCDC3
1.31482e-244	2.90525	0.184	0.026	5.57919e-240	4	LRRN3
0	2.87437	0.241	0.028	0	4	KIF26B
6.83213e-264	2.8177	0.187	0.024	2.89908e-259	4	ALX4
0	2.81684	0.316	0.056	0	4	RFLNB
4.56736e-224	2.79575	0.191	0.03	1.93807e-219	4	COL21A1
0	2.74289	0.389	0.084	0	4	TAGLN
0	2.73695	0.365	0.069	0	4	FGFBP2
1.47812e-208	2.64575	0.273	0.064	6.2721e-204	4	CPXM2
0	2.61353	0.365	0.077	0	4	MME
1.27575e-240	2.48767	0.253	0.048	5.41338e-236	4	STMN1
3.49165e-158	2.38985	0.196	0.043	1.48161e-153	4	ADAMTS12
0	2.34028	0.532	0.102	0	4	EDNRA
2.13329e-151	2.28249	0.204	0.047	9.05217e-147	4	FKBP11
3.99457e-131	2.23055	0.151	0.031	1.69502e-126	4	CAPN6
7.78342e-155	2.16253	0.22	0.053	3.30274e-150	4	EDIL3
5.99915e-229	2.09498	0.316	0.076	2.54562e-224	4	SEMA5A
0	2.03861	0.434	0.106	0	4	F2RL2
1.2702e-175	1.99795	0.327	0.099	5.38985e-171	4	TPM2
6.41659e-252	1.99323	0.391	0.106	2.72275e-247	4	LAMC3
1.0911e-131	1.93539	0.242	0.071	4.62985e-127	4	GPX7
7.14165e-95	1.90697	0.262	0.1	3.03041e-90	4	THBS1
2.73957e-232	1.89461	0.499	0.18	1.16248e-227	4	TMEM119
0	1.79539	1	0.909	0	4	COL1A1
3.46779e-113	1.77722	0.226	0.069	1.47149e-108	4	FNDC1
4.67337e-135	1.77436	0.345	0.13	1.98305e-130	4	COL8A2
2.2203e-111	1.76644	0.285	0.104	9.4214e-107	4	CCND1
3.29956e-155	1.74365	0.419	0.167	1.4001e-150	4	CREB3L1
0	1.72544	0.998	0.897	0	4	SPARC
6.73295e-92	1.69635	0.288	0.119	2.85699e-87	4	FAM180A
9.48049e-100	1.6944	0.311	0.128	4.02285e-95	4	LRRC15
5.98621e-112	1.64819	0.211	0.061	2.54013e-107	4	ROBO2
4.82076e-153	1.62976	0.465	0.202	2.04559e-148	4	CNN2
0	1.59384	0.861	0.327	0	4	POSTN
4.30048e-131	1.55974	0.361	0.139	1.82482e-126	4	CDH11
3.66388e-210	1.55852	0.483	0.17	1.55469e-205	4	DKK3
8.21e-261	1.54172	0.735	0.372	3.48375e-256	4	COL5A2
6.59545e-283	1.53222	0.707	0.299	2.79865e-278	4	GPC3
0	1.50556	1	0.974	0	4	COL1A2
1.74007e-177	1.45711	0.474	0.182	7.38362e-173	4	SPON1
2.82147e-143	1.4492	0.356	0.126	1.19723e-138	4	A2M
6.23563e-81	1.44635	0.261	0.105	2.64596e-76	4	TNS3
1.99122e-144	1.43781	0.602	0.329	8.44932e-140	4	COL12A1
7.1651e-152	1.42923	0.711	0.451	3.04037e-147	4	PRELP
9.46844e-57	1.41885	0.241	0.112	4.01774e-52	4	RGCC
8.47636e-56	1.41708	0.171	0.065	3.59677e-51	4	RAI14
8.29431e-126	1.41529	0.477	0.228	3.51952e-121	4	COL15A1
7.2435e-74	1.41118	0.262	0.11	3.07363e-69	4	VSTM4
6.31314e-140	1.39216	0.51	0.247	2.67886e-135	4	PALLD
2.20116e-119	1.39088	0.474	0.232	9.34018e-115	4	PRSS23
1.38738e-47	1.32534	0.173	0.072	5.88708e-43	4	MCC
9.37305e-55	1.32147	0.174	0.067	3.97726e-50	4	NOTCH3
1.22134e-128	1.3153	0.438	0.19	5.18251e-124	4	COL4A1
4.00957e-98	1.28192	0.401	0.19	1.70138e-93	4	MAGED1
1.89549e-36	1.27537	0.213	0.112	8.04311e-32	4	AC091982.1
1.38158e-63	1.275	0.284	0.135	5.86248e-59	4	TBX15
3.70082e-128	1.27176	0.457	0.205	1.57037e-123	4	F2R
5.21068e-41	1.26537	0.162	0.07	2.21105e-36	4	SART3
1.20447e-42	1.2532	0.211	0.102	5.11093e-38	4	AKAP2
3.42618e-55	1.25118	0.223	0.099	1.45383e-50	4	LMO4
5.90228e-60	1.24516	0.278	0.133	2.50452e-55	4	GLT8D2
2.44037e-87	1.23633	0.54	0.337	1.03552e-82	4	TPM1
1.43327e-41	1.23298	0.168	0.073	6.08179e-37	4	NID2
2.05418e-55	1.209	0.233	0.105	8.71651e-51	4	NREP
5.93993e-38	1.20489	0.157	0.069	2.52049e-33	4	PRICKLE1
9.47591e-61	1.20135	0.226	0.095	4.02091e-56	4	LRRC17
2.85015e-54	1.18564	0.253	0.119	1.2094e-49	4	BHLHE41
4.61313e-52	1.17664	0.227	0.104	1.95749e-47	4	SOX4
2.71969e-47	1.1615	0.412	0.263	1.15405e-42	4	CTGF
9.11684e-87	1.15818	0.358	0.164	3.86855e-82	4	PMEPA1
1.44946e-41	1.15344	0.177	0.079	6.1505e-37	4	MGLL
1.02101e-75	1.14113	0.38	0.193	4.33243e-71	4	GJA1
8.27844e-87	1.13892	0.502	0.293	3.51279e-82	4	SEPT11
8.21639e-31	1.11161	0.157	0.076	3.48646e-26	4	PFN2
6.76929e-57	1.11139	0.334	0.18	2.87241e-52	4	PARVA
4.11052e-87	1.10572	0.419	0.207	1.74422e-82	4	SFRP1
2.48276e-46	1.09801	0.242	0.12	1.05351e-41	4	NPM1P27
2.31683e-48	1.08899	0.298	0.161	9.83101e-44	4	MATN2
2.05479e-37	1.0798	0.267	0.151	8.71907e-33	4	RPL4P2
2.04714e-36	1.0565	0.201	0.101	8.68662e-32	4	CPZ
1.02925e-113	1.02329	0.721	0.505	4.36743e-109	4	SNORD49A
1.98099e-30	1.02052	0.176	0.089	8.40593e-26	4	ARHGAP10
4.6832e-30	1.01803	0.151	0.072	1.98722e-25	4	TSHZ3
2.40853e-45	1.01133	0.399	0.253	1.02201e-40	4	MYH9
4.10018e-131	1.01027	0.278	0.083	1.73983e-126	4	TNN

### Sheet: 5
p_val	avg_log2FC	pct.1	pct.2	p_val_adj	cluster	gene
0	6.01401	0.15	0.003	0	5	CLEC2A
0	5.85744	0.232	0.008	0	5	COL6A5
0	5.50774	0.156	0.005	0	5	HSPB3
0	4.99424	0.239	0.01	0	5	STC2
0	4.38037	0.425	0.033	0	5	WIF1
0	4.37357	0.152	0.008	0	5	COL23A1
0	4.16217	0.254	0.015	0	5	RSPO1
0	3.83628	0.278	0.021	0	5	NKD2
0	3.77612	0.593	0.091	0	5	COL18A1
0	3.64675	0.867	0.161	0	5	APCDD1
2.73378e-262	3.44267	0.153	0.014	1.16002e-257	5	TNFRSF19
0	3.38179	0.596	0.104	0	5	COMP
1.43535e-282	2.88141	0.253	0.038	6.09061e-278	5	GREM2
1.05154e-282	2.831	0.251	0.037	4.46202e-278	5	AXIN2
1.1386e-186	2.79483	0.184	0.03	4.83142e-182	5	MYO10
1.121e-145	2.63444	0.178	0.035	4.75673e-141	5	PAPPA
0	2.53679	0.513	0.095	0	5	F13A1
3.55085e-157	2.44788	0.25	0.061	1.50673e-152	5	TNC
0	2.41895	0.783	0.275	0	5	PTGDS
0	2.35394	0.607	0.153	0	5	TGFBI
0	2.3306	0.922	0.438	0	5	SFRP2
5.97754e-181	2.32466	0.23	0.046	2.53645e-176	5	CORIN
0	2.32203	0.561	0.165	0	5	C1orf198
2.28939e-81	2.29687	0.158	0.044	9.71458e-77	5	MIR3606
1.37482e-169	2.27445	0.299	0.08	5.83376e-165	5	CYP26B1
2.02777e-197	2.24577	0.274	0.06	8.60445e-193	5	MOXD1
1.11384e-151	2.20637	0.246	0.06	4.72636e-147	5	ROBO2
4.25946e-91	2.0866	0.172	0.046	1.80742e-86	5	LEPR
6.24666e-97	2.01231	0.177	0.046	2.65065e-92	5	SCARF2
2.03713e-110	1.97991	0.247	0.076	8.64414e-106	5	CTSC
5.5854e-135	1.88338	0.296	0.09	2.37005e-130	5	PERP
2.66781e-105	1.86196	0.196	0.052	1.13203e-100	5	ID1
3.55298e-141	1.8591	0.347	0.116	1.50763e-136	5	FST
8.46434e-63	1.83505	0.158	0.051	3.59167e-58	5	RAPH1
7.44156e-107	1.82442	0.226	0.066	3.15768e-102	5	MAMDC2
3.0619e-82	1.78984	0.172	0.049	1.29926e-77	5	GREM1
7.5122e-87	1.78284	0.206	0.064	3.18765e-82	5	LBH
2.37859e-117	1.77933	0.254	0.076	1.00931e-112	5	ISM1
7.89155e-99	1.76046	0.305	0.116	3.34862e-94	5	MYO1D
4.17439e-92	1.75458	0.211	0.065	1.77132e-87	5	EFNA5
1.11599e-104	1.73805	0.304	0.109	4.73548e-100	5	RGCC
0	1.72158	0.978	0.803	0	5	COL6A1
1.98218e-154	1.69064	0.63	0.34	8.41097e-150	5	COL14A1
2.2977e-72	1.64403	0.248	0.097	9.74982e-68	5	MYO1B
3.40776e-225	1.6366	0.734	0.38	1.44602e-220	5	COL5A1
1.99326e-62	1.59636	0.168	0.056	8.45798e-58	5	IRX5
3.08678e-168	1.57193	0.569	0.25	1.30981e-163	5	NBL1
8.4935e-81	1.56375	0.243	0.088	3.60405e-76	5	MEF2A
9.51733e-93	1.54828	0.31	0.121	4.03849e-88	5	AHR
4.14744e-101	1.47417	0.284	0.098	1.75988e-96	5	GLDN
8.28041e-160	1.44093	0.559	0.248	3.51363e-155	5	TWIST2
5.80657e-97	1.41073	0.284	0.1	2.4639e-92	5	THBS1
1.66208e-48	1.363	0.183	0.073	7.05272e-44	5	NFATC4
5.29342e-64	1.33196	0.301	0.138	2.24616e-59	5	CD109
2.2404e-69	1.31537	0.266	0.109	9.50668e-65	5	ACKR4
3.63477e-97	1.31114	0.307	0.112	1.54234e-92	5	LAMC3
9.08699e-45	1.30135	0.171	0.069	3.85588e-40	5	FAM107A
8.14131e-52	1.3006	0.193	0.076	3.4546e-47	5	CCBE1
1.86859e-190	1.29738	0.912	0.734	7.929e-186	5	COL6A2
4.50853e-48	1.29023	0.168	0.064	1.91311e-43	5	PLXNB2
1.38205e-77	1.28696	0.34	0.151	5.86447e-73	5	SVIL
2.976e-34	1.28363	0.154	0.066	1.26281e-29	5	FAM20C
3.08748e-54	1.28309	0.208	0.083	1.31011e-49	5	XPC
5.21089e-242	1.27925	0.993	0.91	2.21114e-237	5	COL1A1
3.96071e-33	1.26965	0.166	0.075	1.68065e-28	5	RAB11FIP2
3.73207e-148	1.26076	0.721	0.43	1.58363e-143	5	PAM
3.95236e-67	1.25058	0.325	0.15	1.67711e-62	5	ANPEP
1.62908e-271	1.24213	0.995	0.907	6.91268e-267	5	COL3A1
1.84842e-73	1.19421	0.393	0.194	7.8434e-69	5	COL4A1
6.75009e-37	1.19137	0.187	0.085	2.86426e-32	5	SEMA5A
3.73572e-171	1.17732	0.801	0.482	1.58518e-166	5	CD9
8.98219e-34	1.16504	0.162	0.072	3.81141e-29	5	IL16
5.94604e-67	1.15465	0.301	0.133	2.52309e-62	5	RND3
2.38805e-43	1.14676	0.179	0.074	1.01332e-38	5	CLEC11A
1.1737e-50	1.14649	0.331	0.175	4.98037e-46	5	CTSD
1.05578e-32	1.14315	0.163	0.074	4.47998e-28	5	TSHZ1
1.76033e-63	1.12631	0.325	0.153	7.46962e-59	5	COL16A1
2.20064e-56	1.10152	0.265	0.117	9.33796e-52	5	FARP1
2.01305e-34	1.09897	0.199	0.096	8.54198e-30	5	ARRDC3
1.58305e-26	1.093	0.158	0.077	6.71734e-22	5	RCAN2
9.7139e-56	1.08088	0.349	0.178	4.1219e-51	5	RAB31
9.14752e-257	1.07801	0.999	0.974	3.88157e-252	5	COL1A2
2.84883e-83	1.07326	0.393	0.177	1.20884e-78	5	DKK3
5.94165e-59	1.07094	0.357	0.182	2.52122e-54	5	CLEC2B
6.01903e-90	1.05578	0.416	0.187	2.55406e-85	5	SPON1
1.01925e-36	1.04928	0.174	0.076	4.32496e-32	5	MRGPRF
8.28712e-131	1.04614	0.801	0.552	3.51647e-126	5	IGFBP4
1.85818e-55	1.04473	0.337	0.17	7.88481e-51	5	REV3L
1.05011e-32	1.04343	0.213	0.108	4.45594e-28	5	YAP1
1.21704e-69	1.04175	0.527	0.313	5.16426e-65	5	ANTXR1
1.21473e-43	1.0362	0.21	0.092	5.15446e-39	5	NRN1
1.48236e-30	1.0298	0.163	0.076	6.2901e-26	5	C12orf75
1.88483e-27	1.02477	0.157	0.075	7.9979e-23	5	SLC16A2
1.8801e-35	1.02388	0.154	0.065	7.97783e-31	5	DAAM2
8.71539e-30	1.02236	0.162	0.075	3.6982e-25	5	LRIG1
1.2618e-83	1.02228	0.508	0.271	5.35421e-79	5	ELN
3.89212e-30	1.0115	0.175	0.083	1.65154e-25	5	CTSH
2.86179e-130	1.00997	0.667	0.346	1.21434e-125	5	AQP1
4.91586e-25	1.00589	0.172	0.088	2.08595e-20	5	CEBPB
3.9969e-48	1.00378	0.299	0.151	1.696e-43	5	FTO

### Sheet: 6
p_val	avg_log2FC	pct.1	pct.2	p_val_adj	cluster	gene
0	6.0178	0.518	0.034	0	6	CCL19
0	4.56554	0.221	0.014	0	6	GABBR1
0	4.5008	0.167	0.009	0	6	RBP5
4.61911e-198	3.12584	0.198	0.032	1.96003e-193	6	TMEM150C
0	3.08367	0.511	0.088	0	6	AC011481.3
1.22059e-267	2.8592	0.456	0.127	5.17934e-263	6	CD74
0	2.78375	0.813	0.222	0	6	APOE
7.73437e-153	2.78115	0.181	0.034	3.28192e-148	6	ADRA2A
2.10234e-211	2.54499	0.264	0.052	8.92085e-207	6	TNFSF13B
0	2.49252	0.844	0.273	0	6	PTGDS
7.04572e-159	2.3575	0.248	0.059	2.98971e-154	6	IL33
2.27503e-155	2.23574	0.289	0.078	9.65365e-151	6	CTSH
1.23936e-247	2.17323	0.417	0.108	5.25898e-243	6	C7
6.40473e-86	2.06721	0.176	0.049	2.71772e-81	6	GREM1
1.49205e-85	2.02089	0.197	0.06	6.33121e-81	6	ID4
1.39632e-108	1.93781	0.248	0.076	5.92499e-104	6	CTSC
4.57573e-125	1.89038	0.295	0.093	1.94162e-120	6	GGT5
2.01076e-142	1.83013	0.478	0.203	8.53227e-138	6	IGFBP3
4.64778e-69	1.8077	0.213	0.078	1.97219e-64	6	VCAM1
7.04171e-89	1.78679	0.202	0.06	2.98801e-84	6	HLA-F
2.40634e-64	1.75402	0.184	0.063	1.02108e-59	6	FLT3LG
2.02553e-277	1.74164	0.873	0.517	8.59492e-273	6	C3
1.04134e-47	1.69609	0.167	0.064	4.41874e-43	6	HAS2
2.19736e-54	1.64196	0.16	0.055	9.32406e-50	6	LIFR
0	1.61757	0.948	0.62	0	6	IGFBP7
2.51549e-72	1.57806	0.265	0.106	1.0674e-67	6	STMN2
1.97652e-72	1.56622	0.246	0.094	8.38698e-68	6	CYGB
1.0767e-289	1.53023	0.918	0.672	4.56876e-285	6	HLA-B
9.05267e-288	1.52898	0.932	0.681	3.84132e-283	6	CXCL12
3.37909e-94	1.5251	0.292	0.107	1.43385e-89	6	COL18A1
4.73085e-44	1.48532	0.204	0.091	2.00744e-39	6	OSMR
5.06746e-59	1.46813	0.273	0.124	2.15028e-54	6	AHR
5.09644e-71	1.45681	0.325	0.149	2.16257e-66	6	IL11RA
2.08325e-97	1.38877	0.398	0.174	8.83986e-93	6	TMEM176A
1.1369e-93	1.35027	0.416	0.192	4.8242e-89	6	TMEM176B
2.58893e-34	1.33647	0.181	0.084	1.09856e-29	6	LAP3
1.35723e-62	1.31251	0.304	0.14	5.75912e-58	6	SNED1
2.11008e-43	1.26087	0.272	0.14	8.95368e-39	6	SAV1
3.79071e-153	1.26072	0.791	0.539	1.60851e-148	6	HLA-C
4.01474e-47	1.24514	0.206	0.088	1.70357e-42	6	CCL2
7.00985e-74	1.23395	0.422	0.22	2.97449e-69	6	LTBP1
1.4701e-56	1.23276	0.293	0.139	6.23806e-52	6	TNFSF10
6.87262e-60	1.23139	0.338	0.167	2.91626e-55	6	HLA-H
2.33152e-69	1.21934	0.339	0.156	9.89334e-65	6	RARRES2
1.71001e-57	1.19845	0.356	0.185	7.25608e-53	6	CP
1.77087e-162	1.17291	0.833	0.595	7.51434e-158	6	HLA-A
1.73636e-42	1.14403	0.258	0.128	7.36788e-38	6	PSME2
6.03994e-31	1.0999	0.188	0.091	2.56293e-26	6	CCDC146
1.05039e-28	1.06492	0.15	0.068	4.45711e-24	6	PRSS12
9.9837e-55	1.05383	0.434	0.258	4.23638e-50	6	SOD2
8.78532e-42	1.04114	0.325	0.181	3.72787e-37	6	KCTD12
1.2511e-23	1.03552	0.183	0.098	5.30879e-19	6	CSF1
5.95411e-58	1.03522	0.392	0.208	2.52651e-53	6	NRP1
1.73778e-29	1.0292	0.204	0.105	7.37392e-25	6	TBX18
3.58811e-228	1.01775	0.984	0.923	1.52254e-223	6	B2M
2.12442e-27	1.01155	0.282	0.171	9.01456e-23	6	RAB13
7.97365e-29	1.01029	0.244	0.137	3.38346e-24	6	TAPBP
1.63017e-19	1.00244	0.154	0.083	6.9173e-15	6	APOL3

### Sheet: 7
p_val	avg_log2FC	pct.1	pct.2	p_val_adj	cluster	gene
0	4.76873	0.167	0.009	0	7	IL6
0	4.39309	0.544	0.045	0	7	FOSB
0	4.3039	0.262	0.019	0	7	CXCL2
0	4.18563	0.491	0.042	0	7	ATF3
1.84136e-234	4.07597	0.171	0.018	7.81346e-230	7	CYP19A1
0	3.76109	0.85	0.153	0	7	EGR1
0	3.75323	0.229	0.019	0	7	NFKBIZ
0	3.73322	0.919	0.196	0	7	FOS
0	3.60101	0.271	0.031	0	7	NR4A1
0	3.58883	0.563	0.089	0	7	IER3
0	3.51962	0.648	0.093	0	7	JUNB
0	3.45237	0.339	0.035	0	7	SOCS3
0	3.37396	0.368	0.053	0	7	HSPA1B
0	3.35762	0.774	0.177	0	7	ZFP36
0	3.33426	0.535	0.069	0	7	IER2
0	3.19695	0.337	0.046	0	7	SLC2A3
2.39155e-203	3.0882	0.208	0.03	1.01481e-198	7	RGS16
0	3.07713	0.661	0.21	0	7	CYR61
0	2.98915	0.391	0.063	0	7	MYC
0	2.97623	0.607	0.152	0	7	DNAJB1
2.97977e-100	2.92817	0.164	0.036	1.26441e-95	7	AL512430.2
0	2.92411	0.507	0.094	0	7	GADD45B
0	2.92235	0.685	0.226	0	7	HSPA1A
0	2.79169	0.543	0.113	0	7	JUN
2.45382e-285	2.65428	0.417	0.088	1.04123e-280	7	PPP1R15A
0	2.65403	0.423	0.08	0	7	CCL2
1.35731e-159	2.51728	0.232	0.046	5.75948e-155	7	BTG2
3.79747e-218	2.35033	0.36	0.081	1.61138e-213	7	ADAMTS1
0	2.31471	0.602	0.165	0	7	DUSP1
4.68515e-184	2.28273	0.387	0.106	1.98805e-179	7	C11orf96
1.89709e-226	2.21992	0.386	0.089	8.04991e-222	7	GEM
8.2915e-100	2.14611	0.156	0.032	3.51833e-95	7	NFIL3
1.60658e-268	2.1416	0.666	0.241	6.81721e-264	7	NFKBIA
1.52281e-141	2.13581	0.229	0.049	6.46175e-137	7	CCNL1
8.34902e-234	1.99281	0.568	0.184	3.54274e-229	7	CEBPD
5.38533e-72	1.96025	0.213	0.069	2.28516e-67	7	HSPH1
6.96329e-118	1.86578	0.28	0.079	2.95473e-113	7	NAMPT
2.2893e-59	1.86159	0.158	0.047	9.7142e-55	7	IRF1
2.83294e-197	1.76879	0.415	0.111	1.2021e-192	7	C7
3.08163e-92	1.75365	0.212	0.058	1.30763e-87	7	RSRP1
2.20555e-109	1.75168	0.297	0.091	9.35882e-105	7	HES1
8.11501e-158	1.71754	0.349	0.094	3.44344e-153	7	CDKN1A
3.24817e-78	1.6513	0.228	0.072	1.37829e-73	7	F3
7.81543e-144	1.602	0.584	0.253	3.31632e-139	7	SOD2
2.77698e-74	1.59915	0.21	0.065	1.17836e-69	7	KLF10
1.27684e-83	1.58568	0.272	0.092	5.41803e-79	7	MT2P1
8.25877e-125	1.58212	0.468	0.186	3.50445e-120	7	DNAJA1
8.18766e-92	1.57706	0.238	0.07	3.47427e-87	7	RASD1
1.03589e-147	1.542	0.507	0.186	4.39561e-143	7	IGF1
2.75502e-134	1.52439	0.552	0.233	1.16904e-129	7	PLA2G2A
2.7185e-66	1.47097	0.24	0.086	1.15354e-61	7	CEBPB
8.03078e-49	1.46457	0.182	0.066	3.4077e-44	7	CITED2
7.7759e-97	1.42137	0.247	0.071	3.29955e-92	7	RPS4Y1
9.10131e-159	1.41504	0.767	0.402	3.86196e-154	7	PPP1R2
1.63953e-96	1.40287	0.593	0.312	6.95702e-92	7	MT2A
6.17479e-109	1.39673	0.414	0.157	2.62015e-104	7	FGF7
2.94095e-86	1.39314	0.326	0.122	1.24793e-81	7	MCL1
1.96604e-68	1.39088	0.265	0.098	8.34249e-64	7	ADM
4.67396e-21	1.37683	0.212	0.12	1.9833e-16	7	MTCO3P12
6.21078e-36	1.3711	0.161	0.064	2.63542e-31	7	NEUROG1
3.50671e-86	1.36927	0.265	0.086	1.488e-81	7	MYOC
8.57439e-55	1.35912	0.221	0.084	3.63837e-50	7	BRD2
1.38579e-123	1.34861	0.33	0.098	5.88031e-119	7	AC011481.3
7.41596e-55	1.33285	0.17	0.055	3.14681e-50	7	APOC1
8.36461e-35	1.31891	0.38	0.224	3.54935e-30	7	MTRNR2L1
2.14189e-133	1.30608	0.844	0.544	9.0887e-129	7	HSP90AA1
2.9106e-51	1.29104	0.186	0.066	1.23506e-46	7	SPRY2
4.77403e-62	1.28886	0.313	0.132	2.02576e-57	7	A2M
2.99243e-40	1.27897	0.159	0.059	1.26978e-35	7	HSP90AA2P
1.43385e-63	1.2601	0.218	0.074	6.08426e-59	7	ERRFI1
5.18454e-84	1.25723	0.324	0.12	2.19996e-79	7	NR2F2
9.39398e-62	1.24702	0.242	0.09	3.98615e-57	7	OSMR
2.23403e-57	1.2433	0.256	0.102	9.47966e-53	7	STEAP4
3.64206e-224	1.22803	0.987	0.767	1.54544e-219	7	APOD
4.37286e-40	1.22579	0.182	0.072	1.85553e-35	7	KLF2
1.70454e-24	1.22352	0.159	0.075	7.23285e-20	7	TNFAIP6
2.76653e-69	1.21923	0.335	0.139	1.17392e-64	7	ID3
2.01366e-39	1.21703	0.193	0.08	8.54454e-35	7	CTSC
2.33051e-39	1.21359	0.2	0.085	9.88907e-35	7	BAG3
2.48023e-55	1.20561	0.177	0.057	1.05244e-50	7	TNFSF13B
9.66531e-117	1.17921	0.603	0.28	4.10128e-112	7	GPX3
2.21366e-79	1.17513	0.274	0.093	9.39322e-75	7	CYGB
1.10893e-45	1.15739	0.189	0.071	4.70554e-41	7	ABCA9
8.14666e-50	1.15728	0.211	0.081	3.45687e-45	7	CLK1
4.56837e-67	1.15556	0.323	0.134	1.93849e-62	7	RND3
4.44571e-160	1.15437	0.606	0.234	1.88645e-155	7	APOE
2.77812e-94	1.15198	0.42	0.169	1.17884e-89	7	IL1R1
1.76677e-169	1.13938	0.887	0.519	7.49693e-165	7	C3
1.41608e-79	1.13579	0.498	0.244	6.00884e-75	7	KLF4
8.39663e-47	1.13481	0.238	0.1	3.56294e-42	7	MT1X
5.23306e-81	1.13394	0.379	0.154	2.22054e-76	7	ABCA8
2.55113e-98	1.10866	0.66	0.369	1.08252e-93	7	NNMT
4.18614e-29	1.10301	0.152	0.064	1.77631e-24	7	STEAP1
3.18696e-43	1.08293	0.213	0.088	1.35232e-38	7	GADD45A
1.48811e-73	1.05991	0.272	0.095	6.3145e-69	7	GGT5
2.72293e-36	1.05213	0.192	0.082	1.15542e-31	7	APOL3
2.95785e-106	1.05016	0.858	0.626	1.2551e-101	7	IGFBP7
6.67765e-58	1.04461	0.422	0.213	2.83353e-53	7	ID2
1.2769e-32	1.03883	0.17	0.072	5.41827e-28	7	SLC39A8
1.33905e-49	1.03583	0.265	0.114	5.68201e-45	7	RNU6ATAC18P
1.06539e-55	1.02989	0.352	0.165	4.52076e-51	7	SLC38A2
3.4518e-80	1.02982	0.457	0.207	1.4647e-75	7	NRP1
6.13329e-56	1.0235	0.318	0.141	2.60254e-51	7	FLOT1
3.82046e-63	1.02342	0.493	0.263	1.62114e-58	7	CTGF
1.95667e-33	1.00764	0.164	0.067	8.30275e-29	7	HIC1
1.30835e-80	1.0002	0.492	0.24	5.55174e-76	7	MTRNR2L8

### Sheet: 8
p_val	avg_log2FC	pct.1	pct.2	p_val_adj	cluster	gene
0	8.96717	0.942	0.056	0	8	COCH
0	7.40515	0.459	0.007	0	8	SLITRK6
0	5.59014	0.205	0.007	0	8	MKX
0	5.15372	0.154	0.006	0	8	CPNE5
0	4.89765	0.317	0.021	0	8	NDNF
0	4.73637	0.464	0.024	0	8	CRABP1
0	4.59961	0.162	0.01	0	8	PTPRD
4.24876e-305	4.53833	0.158	0.011	1.80288e-300	8	GAP43
0	4.36088	0.174	0.013	0	8	RSPO4
0	4.15903	0.627	0.097	0	8	CYP1B1
1.11799e-285	4.12907	0.152	0.011	4.74397e-281	8	COL24A1
0	4.12293	0.209	0.018	0	8	ARHGAP15
2.03197e-219	4.1132	0.155	0.016	8.62228e-215	8	S1PR1
0	4.07633	0.385	0.049	0	8	PLPP5
1.38907e-307	4.07279	0.209	0.02	5.89425e-303	8	NCAM1
1.88549e-277	4.04165	0.154	0.011	8.00069e-273	8	AC087516.2
0	4.02572	0.218	0.022	0	8	HSPA2
0	3.99674	0.711	0.091	0	8	F13A1
0	3.91708	0.693	0.07	0	8	TNN
2.39118e-232	3.78206	0.231	0.034	1.01465e-227	8	PCDH7
0	3.77254	0.547	0.085	0	8	TRPS1
0	3.74183	0.575	0.102	0	8	FZD1
1.83294e-183	3.69586	0.187	0.028	7.77772e-179	8	TRIB2
0	3.67468	0.753	0.147	0	8	ASPN
0	3.58258	0.473	0.075	0	8	PLXDC1
0	3.46262	0.848	0.228	0	8	SPARCL1
8.59154e-195	3.32836	0.202	0.03	3.64565e-190	8	NFATC2
1.16244e-207	3.27995	0.213	0.032	4.93259e-203	8	EMID1
9.73352e-199	3.05901	0.289	0.061	4.13022e-194	8	MEOX2
0	3.04086	0.737	0.215	0	8	OGN
1.77099e-135	3.03554	0.173	0.031	7.51483e-131	8	SMAD1
1.46596e-169	3.00923	0.229	0.044	6.22052e-165	8	PTH1R
2.47188e-157	3.00436	0.211	0.039	1.04889e-152	8	ENHO
9.24298e-263	2.88882	0.471	0.129	3.92207e-258	8	FIBIN
3.81113e-167	2.87211	0.227	0.043	1.61718e-162	8	SERTAD4
1.6348e-236	2.85899	0.436	0.12	6.93694e-232	8	KREMEN1
4.01557e-151	2.79233	0.269	0.065	1.70393e-146	8	MAMDC2
3.40696e-127	2.67632	0.226	0.054	1.44568e-122	8	MEIS2
0	2.65675	0.751	0.173	0	8	APCDD1
1.60197e-169	2.62534	0.359	0.104	6.79763e-165	8	LIMCH1
0	2.50661	0.801	0.352	0	8	TCF4
2.61039e-117	2.49811	0.258	0.072	1.10766e-112	8	LRIG1
3.71675e-84	2.45023	0.211	0.063	1.57713e-79	8	DAAM2
7.21199e-92	2.43689	0.16	0.036	3.06026e-87	8	GPM6B
5.95433e-67	2.43626	0.165	0.048	2.5266e-62	8	IRS2
1.48091e-79	2.41702	0.198	0.059	6.28395e-75	8	PTPRK
3.98885e-104	2.3982	0.221	0.059	1.69259e-99	8	PTGER3
2.15038e-112	2.35903	0.249	0.069	9.12472e-108	8	TSHZ3
5.25452e-190	2.32	0.464	0.153	2.22965e-185	8	DKK2
8.35071e-108	2.29495	0.28	0.088	3.54346e-103	8	SLC40A1
2.32831e-100	2.13192	0.322	0.119	9.87971e-96	8	BHLHE41
1.09025e-273	2.10891	0.756	0.348	4.62628e-269	8	MXRA5
7.23694e-185	2.0587	0.603	0.278	3.07085e-180	8	FMOD
1.87891e-139	2.05545	0.451	0.178	7.97277e-135	8	MAFB
2.75587e-52	2.02443	0.199	0.076	1.1694e-47	8	BMP4
1.50669e-57	1.99366	0.232	0.093	6.39335e-53	8	CNTN1
3.28792e-131	1.98119	0.535	0.266	1.39516e-126	8	PGRMC1
3.49785e-44	1.9719	0.165	0.062	1.48424e-39	8	MIB1
9.34373e-204	1.95839	0.791	0.467	3.96483e-199	8	IGFBP5
7.32708e-59	1.9571	0.212	0.079	3.1091e-54	8	CRYBG3
1.91069e-178	1.92821	0.398	0.114	8.10761e-174	8	TNMD
2.70353e-109	1.90388	0.462	0.221	1.14719e-104	8	ZEB2
2.50216e-307	1.88576	0.763	0.281	1.06174e-302	8	PTGDS
6.04192e-34	1.86081	0.168	0.073	2.56377e-29	8	FAT4
1.79093e-42	1.84035	0.165	0.063	7.59945e-38	8	TSPAN18
1.92764e-143	1.83267	0.377	0.116	8.17956e-139	8	EDNRA
1.64963e-59	1.79879	0.277	0.123	6.99989e-55	8	IMPAD1
3.6013e-34	1.74512	0.183	0.082	1.52814e-29	8	ITGA11
5.82996e-28	1.74193	0.189	0.096	2.47383e-23	8	DEGS1
7.96755e-38	1.71656	0.22	0.105	3.38087e-33	8	TBX18
2.06323e-42	1.70789	0.262	0.132	8.75492e-38	8	NSD3
2.00464e-23	1.65513	0.152	0.074	8.50627e-19	8	FAM107B
2.87723e-26	1.65257	0.158	0.074	1.2209e-21	8	MMP19
5.83671e-114	1.62404	0.604	0.357	2.47669e-109	8	ZBTB20
1.788e-31	1.62276	0.179	0.083	7.58704e-27	8	TEAD1
9.90963e-29	1.61895	0.153	0.067	4.20495e-24	8	RHOJ
9.61971e-47	1.61149	0.279	0.138	4.08193e-42	8	TBX15
2.53998e-22	1.6092	0.181	0.099	1.07779e-17	8	LIPA
2.34618e-37	1.57791	0.199	0.089	9.95555e-33	8	JAM2
3.04423e-16	1.55556	0.151	0.085	1.29176e-11	8	FBXO11
2.0836e-72	1.49389	0.391	0.19	8.84135e-68	8	SPON1
5.32206e-66	1.48599	0.44	0.252	2.25831e-61	8	LTBP4
5.78152e-183	1.48502	0.823	0.549	2.45327e-178	8	FN1
1.26788e-49	1.4665	0.339	0.182	5.37999e-45	8	WWTR1
1.1484e-17	1.45377	0.151	0.082	4.87299e-13	8	PSD3
6.21165e-90	1.43633	0.452	0.21	2.63579e-85	8	SFRP1
4.14045e-28	1.42926	0.367	0.259	1.75692e-23	8	TWIST2
1.64999e-36	1.42133	0.314	0.183	7.00141e-32	8	KCTD12
1.56697e-24	1.37346	0.234	0.135	6.64914e-20	8	ENPP2
4.07542e-52	1.37027	0.434	0.271	1.72932e-47	8	PLPP1
1.93952e-11	1.36682	0.152	0.096	8.22997e-07	8	WLS
9.23936e-19	1.36412	0.175	0.098	3.92054e-14	8	MEGF6
1.22221e-22	1.35427	0.21	0.119	5.1862e-18	8	AKAP9
3.40163e-35	1.34228	0.3	0.17	1.44341e-30	8	PMEPA1
2.1365e-16	1.33094	0.174	0.103	9.06582e-12	8	PER3
2.50335e-56	1.32103	0.53	0.366	1.06225e-51	8	ANGPTL2
1.20571e-24	1.27391	0.284	0.181	5.11617e-20	8	RHOB
2.49293e-13	1.26608	0.17	0.106	1.05782e-08	8	ZBTB38
2.85995e-13	1.26183	0.206	0.139	1.21356e-08	8	PTGFR
1.05053e-15	1.2467	0.169	0.1	4.45769e-11	8	TPBG
2.83641e-39	1.2446	0.404	0.259	1.20357e-34	8	MARCKS
1.1038e-115	1.24191	0.788	0.611	4.68376e-111	8	HTRA1
2.05473e-25	1.23247	0.282	0.176	8.71882e-21	8	PDGFD
5.43234e-12	1.19958	0.166	0.106	2.3051e-07	8	ANP32A
1.87776e-25	1.19851	0.285	0.178	7.9679e-21	8	TWIST1
2.54675e-30	1.19163	0.341	0.218	1.08066e-25	8	TSC22D1
2.46019e-25	1.188	0.34	0.232	1.04393e-20	8	CRABP2
1.70488e-19	1.18304	0.289	0.199	7.23431e-15	8	ARID5B
3.15022e-20	1.18004	0.205	0.118	1.33673e-15	8	MDK
4.20781e-26	1.17655	0.29	0.181	1.7855e-21	8	ANTXR2
7.0038e-15	1.17388	0.156	0.091	2.97192e-10	8	CTNNB1
1.8679e-25	1.17366	0.241	0.138	7.92606e-21	8	COL8A2
2.22102e-08	1.15065	0.157	0.109	0.000942446	8	ARNT
1.25151e-13	1.14497	0.16	0.096	5.31054e-09	8	SH3PXD2A
1.86509e-10	1.1409	0.228	0.17	7.91413e-06	8	TRIM8
2.13548e-13	1.11118	0.186	0.119	9.06146e-09	8	BOC
1.89788e-10	1.10667	0.15	0.096	8.05327e-06	8	FLNB
4.14535e-11	1.09963	0.188	0.128	1.759e-06	8	FNBP1
7.89309e-08	1.09452	0.179	0.132	0.00334928	8	H2AFZ
2.88118e-16	1.09059	0.268	0.187	1.22257e-11	8	CERS2
2.07363e-11	1.08741	0.189	0.128	8.79903e-07	8	TOP2B
1.574e-89	1.08179	0.677	0.457	6.67896e-85	8	PRELP
6.30976e-11	1.07676	0.189	0.128	2.67742e-06	8	PPP1R12A
9.48066e-13	1.0616	0.207	0.14	4.02293e-08	8	EPS15
3.62306e-23	1.05981	0.347	0.243	1.53737e-18	8	SLC44A1
6.64138e-11	1.04941	0.171	0.112	2.81814e-06	8	KITLG
6.82998e-12	1.03485	0.187	0.125	2.89816e-07	8	COX20
4.02612e-08	1.03429	0.161	0.113	0.0017084	8	H1F0
9.05997e-30	1.01502	0.42	0.296	3.84442e-25	8	DST
9.81861e-23	1.01123	0.353	0.248	4.16633e-18	8	SSPN
3.21605e-44	1.01107	0.62	0.487	1.36467e-39	8	CDR1

### Sheet: 9
p_val	avg_log2FC	pct.1	pct.2	p_val_adj	cluster	gene
7.41003e-251	4.07929	0.17	0.014	3.1443e-246	9	IGFBP2
0	3.73323	0.645	0.121	0	9	OLFML2A
4.62324e-303	3.31843	0.32	0.044	1.96178e-298	9	CMKLR1
8.62571e-149	3.00462	0.201	0.034	3.66015e-144	9	KIAA1217
3.03418e-255	2.91114	0.385	0.075	1.28749e-250	9	FGFBP2
2.3771e-167	2.84713	0.188	0.027	1.00867e-162	9	SEMA3G
6.13645e-227	2.66986	0.448	0.111	2.60388e-222	9	PTN
7.72474e-96	2.4445	0.153	0.029	3.27784e-91	9	ALX4
8.4233e-150	2.33756	0.406	0.125	3.57426e-145	9	LTBP2
4.82344e-228	2.29611	0.487	0.127	2.04673e-223	9	A2M
2.82162e-80	2.17724	0.224	0.065	1.1973e-75	9	SPRY2
2.01893e-220	2.17572	0.605	0.206	8.56691e-216	9	SFRP1
1.9733e-108	1.98577	0.335	0.106	8.3733e-104	9	STMN2
2.8268e-113	1.90946	0.344	0.109	1.1995e-108	9	DIO2
7.80143e-82	1.89869	0.315	0.115	3.31038e-77	9	LAMC3
2.93586e-93	1.87591	0.313	0.104	1.24577e-88	9	SERPINE2
3.46357e-40	1.79304	0.211	0.089	1.4697e-35	9	FZD7
4.61194e-48	1.79211	0.164	0.052	1.95698e-43	9	TSPAN11
7.84049e-64	1.78479	0.402	0.203	3.32695e-59	9	SPON2
3.10488e-39	1.77516	0.216	0.093	1.3175e-34	9	ENG
2.10002e-76	1.74818	0.362	0.151	8.911e-72	9	AKAP12
3.06474e-131	1.7175	0.665	0.356	1.30046e-126	9	CPE
3.67431e-34	1.68609	0.171	0.069	1.55912e-29	9	PPFIBP1
5.46042e-51	1.6855	0.225	0.085	2.31702e-46	9	SEMA5A
1.60172e-122	1.64438	0.611	0.301	6.79658e-118	9	SPRY1
3.99988e-61	1.6169	0.332	0.145	1.69727e-56	9	CDH11
8.76833e-78	1.61637	0.396	0.173	3.72066e-73	9	PDGFD
1.53026e-80	1.59454	0.451	0.211	6.49333e-76	9	F2R
3.25203e-36	1.58523	0.181	0.072	1.37993e-31	9	FAM198B
2.72492e-33	1.52063	0.175	0.072	1.15626e-28	9	ZFHX3
5.35526e-29	1.51947	0.155	0.063	2.2724e-24	9	CRLF1
1.03933e-134	1.51048	0.966	0.769	4.4102e-130	9	APOD
1.95092e-24	1.50255	0.151	0.066	8.27832e-20	9	CCDC186
1.54968e-38	1.49824	0.222	0.095	6.57577e-34	9	HES1
2.35158e-62	1.45578	0.455	0.243	9.97848e-58	9	CRISPLD2
9.32607e-41	1.44719	0.262	0.12	3.95733e-36	9	PTPN13
3.87751e-94	1.41769	0.454	0.19	1.64534e-89	9	IGF1
5.33492e-74	1.41098	0.406	0.18	2.26377e-69	9	DKK3
5.32646e-71	1.40025	0.56	0.327	2.26017e-66	9	LAMA2
6.36454e-75	1.39766	0.479	0.237	2.70066e-70	9	PRSS23
2.68244e-27	1.39127	0.225	0.115	1.13824e-22	9	RGCC
1.74943e-38	1.39081	0.277	0.135	7.42337e-34	9	SLIT2
2.88986e-129	1.36135	0.884	0.655	1.22625e-124	9	TIMP3
1.60696e-22	1.35244	0.153	0.07	6.81881e-18	9	RNASET2
7.91164e-74	1.35214	0.421	0.19	3.35715e-69	9	SPON1
2.24805e-52	1.31142	0.604	0.41	9.53913e-48	9	PPP1R2
5.09241e-52	1.31092	0.452	0.254	2.16086e-47	9	LAMB1
2.58136e-60	1.30335	0.302	0.12	1.09535e-55	9	EDNRA
1.10922e-21	1.2983	0.18	0.09	4.70677e-17	9	KIF13A
1.28472e-38	1.28637	0.347	0.191	5.45143e-34	9	MAF
5.76399e-85	1.28633	0.499	0.233	2.44583e-80	9	COL15A1
1.33441e-27	1.2856	0.199	0.095	5.66229e-23	9	CNTN1
1.8084e-27	1.26803	0.195	0.091	7.67357e-23	9	LINC01140
5.60915e-25	1.25102	0.185	0.088	2.38013e-20	9	TSHZ2
2.7089e-18	1.23938	0.15	0.074	1.14947e-13	9	IL16
9.33695e-19	1.23602	0.2	0.111	3.96195e-14	9	CSRP1
1.2279e-24	1.23023	0.178	0.083	5.21034e-20	9	C1QTNF7
1.2416e-16	1.2169	0.15	0.077	5.2685e-12	9	BHLHE40
9.31613e-27	1.20636	0.257	0.139	3.95311e-22	9	TBX15
8.3808e-17	1.19135	0.187	0.105	3.55622e-12	9	PHACTR2
1.03353e-23	1.19087	0.207	0.106	4.38556e-19	9	TBX18
6.52461e-67	1.14099	0.595	0.356	2.76859e-62	9	MXRA5
2.00488e-17	1.13947	0.178	0.096	8.50729e-13	9	FLNB
5.92305e-63	1.13351	0.814	0.665	2.51333e-58	9	TIMP1
3.96468e-16	1.12028	0.233	0.145	1.68233e-11	9	TSKU
6.46492e-25	1.12	0.579	0.476	2.74326e-20	9	IGFBP5
1.73823e-30	1.11216	0.309	0.171	7.37583e-26	9	PCDH18
9.31246e-13	1.10659	0.167	0.099	3.95155e-08	9	PHLDB1
8.3369e-20	1.09624	0.231	0.132	3.5376e-15	9	UACA
5.71921e-21	1.09573	0.195	0.101	2.42683e-16	9	ARHGDIB
1.34532e-20	1.09392	0.251	0.147	5.70861e-16	9	KMT2E
6.42422e-33	1.09073	0.315	0.17	2.72599e-28	9	TGFBI
4.94728e-16	1.08917	0.182	0.102	2.09928e-11	9	LHFPL2
6.95146e-16	1.08095	0.151	0.079	2.94971e-11	9	BMP4
1.04199e-24	1.07449	0.305	0.181	4.4215e-20	9	ANTXR2
3.78598e-27	1.07061	0.288	0.16	1.60651e-22	9	RARRES2
2.31525e-18	1.05979	0.205	0.114	9.82431e-14	9	MYLIP
4.65986e-14	1.05806	0.173	0.099	1.97732e-09	9	GDF10
4.55094e-12	1.0519	0.151	0.087	1.9311e-07	9	RASSF2
3.71385e-28	1.03693	0.334	0.199	1.5759e-23	9	PLSCR4
3.84899e-22	1.00668	0.31	0.194	1.63324e-17	9	TMEM119
